# Targeting of Protein Kinase CK2 Elicits Antiviral Activity on Bovine Coronavirus Infection

**DOI:** 10.1101/2021.06.08.447588

**Authors:** Ailyn C. Ramón, George V. Pérez, Evelin Caballero, Mauro Rosales, Daylén Aguilar, Dania Vázquez-Blomquist, Yassel Ramos, Arielis Rodríguez, Viviana Falcón, María P. Rodríguez, Yang Ke, Yasser Perera, Silvio E. Perea

**Affiliations:** Molecular Oncology Group, Department of Pharmaceuticals, Biomedical Research Division, Center for Genetic Engineering and Biotechnology (CIGB), Havana 10600, Cuba; Department of Animal and Human Biology, Faculty of Biology, University of Havana (UH), Havana 10400, Cuba; Pharmacogenomic Group, Department of System Biology, Biomedical Research Division, CIGB, Havana 10600, Cuba; Mass Spectrometry Laboratory, Proteomics Group, Department of Systems Biology, Biomedical Research Division, CIGB, Havana 10600, Cuba; Microscopy Laboratory, Department of System Biology, Biomedical Research Division, CIGB, Havana 10600, Cuba; Agricultural Research Department, Animal Biotechnology Division, CIGB, Havana 10600, Cuba; China-Cuba Biotechnology Joint Innovation Center (CCBJIC), Yongzhou Zhong Gu Biotechnology Co., Ltd, Lengshuitan District, Yongzhou City 425000, Hunan Province, China

**Keywords:** bovine coronavirus, protein kinase CK2, kinase inhibitor, CIGB-325

## Abstract

Coronaviruses constitute a global threat to human population since three highly pathogenic coronaviruses (SARS-CoV, MERS-CoV and SARS-CoV-2) have crossed species to cause severe human respiratory disease. Considering the worldwide emergency status due to the current COVID-19 pandemic, effective pan-coronavirus antiviral drugs are required to tackle the ongoing as well as future (re)emerging virus outbreaks. Protein kinase CK2 has been deemed a promising therapeutic target in COVID-19 supported by its *in vitro* pharmacologic inhibition and molecular studies on SARS-CoV-2 infected cells. CIGB-325 is a first-*in*-class synthetic peptide impairing the CK2-mediated signaling whose safety and clinical benefit have been evidenced in Covid-19 and cancer patients after intravenous administration. Here, we explored the putative antiviral effect of CIGB-325 over MDBK cells infected by bovine coronavirus (BCoV) Mebus. Importantly, CIGB-325 inhibited both the cytopathic effect and the number of plaques forming units with a half-inhibitory concentrations IC_50_ = 3.5 μM and 17.7 μM, respectively. Accordingly, viral protein accumulation at the cytoplasm was clearly reduced by treating BCoV-infected cells with CIGB-325 over time, as determined by immunocytochemistry. Of note, data from pull-down assay followed by western blot and/or mass spectrometry identification revealed physical interaction of CIGB-325 with nucleocapsid (N) protein and a *bona fide* cellular CK2 substrates. Functional enrichment and network analysis from the CIGB-325 interacting proteins indicated cytoskeleton reorganization and protein folding as the most represented biological processes disturbed by this anti-CK2 peptide. Altogether, our findings not only unveil the direct antiviral activity of CIGB-325 on coronavirus infection but also provide molecular clues underlying such effect. Also, our data reinforce the scientific rationality behind the pharmacologic inhibition of CK2 to treat coronavirus infections.
