## Supplemental Table 1 for "Targeting of Protein Kinase CK2 Elicits Antiviral Activity on Bovine Coronavirus Infection"

### Sheet: CIGB-325 Interacting Proteins
Gene Symbol	Protein Name	MS/MS Peptides	Origin	CK2 substrates (Source)
N	nucleoprotein	12	BCoV (MEBUS)	-
ORF2a	non-structural protein 2a	5	BCoV (MEBUS)	-
ACTA2	actin alpha 2, smooth muscle	3	MDBK cells	-
ACTG1	actin gamma 1	3	MDBK cells	-
ACTN1	actinin alpha 1	4	MDBK cells	-
ACTN4	actinin alpha 4	5	MDBK cells	-
ATP5F1B	ATP synthase F1 subunit beta	2	MDBK cells	-
CALR	calreticulin	2	MDBK cells	S231 (3)
CANX	calnexin	3	MDBK cells	T74, S535, S545 (2); T128, S599 (3)
CRYAB	crystallin alpha B	2	MDBK cells	-
HSP90AA1	heat shock protein 90 alpha family class A member 1	10	MDBK cells	T36, T725, T726 (1); S236 (2); S263 (1, 2)
HSP90AB1	heat shock protein 90 alpha family class B member 1	10	MDBK cells	S226, S255 (1, 2, 3), S718 (1, 3); S261 (3)
HSP90B1	heat shock protein 90 beta family member 1	10	MDBK cells	-
HSPA1L	heat shock protein family A (Hsp70) member 1 like	2	MDBK cells	-
HSPA2	heat shock protein family A (Hsp70) member 2	2	MDBK cells	-
HSPA5	heat shock protein family A (Hsp70) member 5	4	MDBK cells	-
HSPA8	heat shock protein family A (Hsp70) member 8	2	MDBK cells	-
HSPB1	heat shock protein family B (small) member 1	3	MDBK cells	-
HSPD1	heat shock protein family D (Hsp60) member 1	3	MDBK cells	-
IQGAP1	IQ motif containing GTPase activating protein 1	4	MDBK cells	-
KPNB1	karyopherin subunit beta 1	2	MDBK cells	-
MYH10	myosin heavy chain 10	4	MDBK cells	S1952, S1956, T1960, S1965, S1975 (1); S1977 (3)
MYH11	myosin heavy chain 11	2	MDBK cells	S1, S2, S1954 (2)
MYH9	myosin heavy chain 9	34	MDBK cells	S1916 (1); S1943 (1, 3); S1009 (3)
MYL6	myosin light chain 6	2	MDBK cells	T134 (2)
MYL9	myosin light chain 9	7	MDBK cells	-
NAP1L1	nucleosome assembly protein 1 like 1	2	MDBK cells	S10, T128 (3)
NPM1	nucleophosmin 1	3	MDBK cells	S125 (1, 2); S242 (3)
P4HB	prolyl 4-hydroxylase subunit beta	4	MDBK cells	-
PDIA4	protein disulfide isomerase family A member 4	2	MDBK cells	-
PDIA6	protein disulfide isomerase family A member 6	3	MDBK cells	S22, S428 (1); S480 (3)
RPLP0	ribosomal protein lateral stalk subunit P0	2	MDBK cells	S307 (3)
TPM3	tropomyosin 3	3	MDBK cells	-
TPM4	tropomyosin 4	2	MDBK cells	-
TUBA1A	tubulin alpha 1a	6	MDBK cells	-
TUBA1C	tubulin alpha 1c	8	MDBK cells	-
TUBA4A	tubulin alpha 4a	6	MDBK cells	-
TUBA8	tubulin alpha 8	4	MDBK cells	-
TUBB	tubulin beta class I	10	MDBK cells	-
TUBB1	tubulin beta 1 class VI	3	MDBK cells	-
TUBB2A	tubulin beta 2A class IIa	10	MDBK cells	-
TUBB2B	tubulin beta 2B class IIb	11	MDBK cells	-
TUBB3	tubulin beta 3 class III	10	MDBK cells	S444 (1)
TUBB4A	tubulin beta 4A class IVa	7	MDBK cells	-
TUBB4B	tubulin beta 4B class IVb	9	MDBK cells	-
TUBB6	tubulin beta 6 class V	7	MDBK cells	-
VCP	valosin containing protein	6	MDBK cells	S197 (3)
VIM	vimentin	6	MDBK cells	-
YWHAB	tyrosine 3-monooxygenase/tryptophan 5-monooxygenase activation protein beta	2	MDBK cells	-
YWHAE	tyrosine 3-monooxygenase/tryptophan 5-monooxygenase activation protein epsilon	3	MDBK cells	-
YWHAQ	tyrosine 3-monooxygenase/tryptophan 5-monooxygenase activation protein theta	2	MDBK cells	S232 (1)
YWHAZ	tyrosine 3-monooxygenase/tryptophan 5-monooxygenase activation protein zeta	5	MDBK cells	-
Source	1. PhosphoSitePlus Database
	2. Meggio and Pinna, 2003
	3. Bian et al., 2013
